# A comparative meta and *in silico* analysis of differentially expressed genes and proteins in canine and human bladder cancer

**DOI:** 10.1101/2020.05.04.039719

**Authors:** Victoria Vitti Gambim, Renee Laufer-Amorim, Ricardo Fonseca Alves, Valeria Grieco, Carlos Eduardo Fonseca-Alves

## Abstract

Canine and human bladder cancer present several similar anatomical, morphological and molecular characteristics and dogs can be considered a model for human bladder cancer. However, the veterinary literature lacks information regarding cross validation analysis between human and canine large-scale data. Therefore, this research aimed to perform a meta-analysis of the previous canine literature on bladder cancer, identifying genes and protein previously evaluated in these studies. Besides that, we also performed a cross validation of the canine transcriptome data and the human data from The Cancer Genome Atlas (TCGA) to identify potential markers for both species. It was performed a meta-analysis using the following indexing terms “bladder” AND “carcinoma” AND “dog” in different international databases and 385 manuscripts were identified in our initial search. Then, several inclusion criteria were applied and only 25 studies met these criteria. Among these studies, five presented transcriptome data and 20 evaluated only isolated genes or proteins.

Regarding the studies involving isolated protein analysis, HER-2 protein was the most studied (3/20), followed by TAG-72 (2/20), COX-2 (2/2), Survivin (2/2) and CK7 (2/2). Regarding the cross-validation analysis of human and canine transcriptome data, we identified 35 deregulated genes, including *ERBB2, TP53, EGFR* and *E2F2*. Our results demonstrated that the previous canine literature on bladder cancer was focused on the evaluation of isolated markers with no association with patient’s survival. Besides that, the lack of information regarding tumor muscle-invasion can be considered an important limitation when comparing human and canine bladder tumors. Our in-silico analysis involving canine and human transcriptome data provided several genes with potential to be markers for both human and canine bladder tumors and these genes should be considered for future studies on canine bladder cancer.
