## Supplementary Table 1 for "A comparative meta and *in silico* analysis of differentially expressed genes and proteins in canine and human bladder cancer"

### Sheet: Biological process
Enriched Biological process ontology terms from the isolated proteins, previously published in 20 different manuscripts.
Term	Gene Ontology Number	Overlap	P-value	Adjusted P-value	Genes
negative regulation of cell communication	GO:0010648	1978-03-01	9.55305e+09	0.48749208004795735	KIT;BRAF;EGFR
negative regulation of signaling	GO:0023057	1983-03-01	1.14946e+12	0.29328386687432373	KIT;BRAF;EGFR
negative regulation of response to stimulus	GO:0048585	3/127	4.03535e+12	0.68641225571465	KIT;BRAF;EGFR
positive regulation of phospholipase C activity	GO:0010863	1930-02-01	5.39609e+11	0.6884064199072105	KIT;EGFR
regulation of DNA repair	GO:0006282	1937-02-01	8.22129e+11	0.8390646934563881	DEK;EGFR
positive regulation of ERK1 and ERK2 cascade	GO:0070374	3/201	0.0015268876695956651	1.0	KIT;BRAF;EGFR
peptidyl-tyrosine modification	GO:0018212	1951-02-01	0.0015585779465969848	1.0	KIT;EGFR
regulation of signal transduction	GO:0009966	3/233	0.0023269249425342466	1.0	KIT;BRAF;EGFR
regulation of ERK1 and ERK2 cascade	GO:0070372	3/247	0.002745208540150043	1.0	KIT;BRAF;EGFR
regulation of gene expression, epigenetic	GO:0040029	1974-02-01	0.003249157536325912	1.0	DNMT1;DEK
peptidyl-tyrosine phosphorylation	GO:0018108	1979-02-01	0.0036933732314508604	1.0	KIT;EGFR
regulation of phosphatidylinositol 3-kinase signaling	GO:0014066	1980-02-01	0.003785434088634464	1.0	KIT;EGFR
MAPK cascade	GO:0000165	3/278	0.0038294857890399125	1.0	KIT;BRAF;EGFR
positive regulation of DNA metabolic process	GO:0051054	1982-02-01	0.003972754614691985	1.0	DNMT1;EGFR
negative regulation of signal transduction	GO:0009968	3/283	0.0040255463152474875	1.0	KIT;BRAF;EGFR
establishment of protein localization to membrane	GO:0090150	1983-02-01	0.004068009572757208	1.0	BRAF;EGFR
positive regulation of peptidyl-serine phosphorylation	GO:0033138	1983-02-01	0.004068009572757208	1.0	BRAF;EGFR
positive regulation of MAPK cascade	GO:0043410	3/289	0.0042688089733646855	1.0	KIT;BRAF;EGFR
regulation of peptidyl-serine phosphorylation	GO:0033135	1986-02-01	0.004360125039539835	1.0	BRAF;EGFR
cellular response to metal ion	GO:0071248	2/100	0.005847619592062275	1.0	BRAF;EGFR
regulation of kinase activity	GO:0043549	2/101	0.0059615984087423605	1.0	KIT;EGFR
response to UV-A	GO:0070141	2020-06-01	0.006880968324420164	1.0	EGFR
positive regulation of kinase activity	GO:0033674	2/113	0.007408121998314624	1.0	KIT;EGFR
bone cell development	GO:0098751	2020-07-01	0.008023389804178622	1.0	KIT
melanocyte differentiation	GO:0030318	2020-07-01	0.008023389804178622	1.0	KIT
negative regulation of cardiocyte differentiation	GO:1905208	2020-07-01	0.008023389804178622	1.0	EGFR
positive regulation of cyclin-dependent protein serine/threonine kinase activity involved in G1/S transition of mitotic cell cycle	GO:0031659	2020-07-01	0.008023389804178622	1.0	EGFR
mast cell activation involved in immune response	GO:0002279	2020-08-01	0.009164554745730224	1.0	KIT
mast cell degranulation	GO:0043303	2020-08-01	0.009164554745730224	1.0	KIT
positive regulation of catenin import into nucleus	GO:0035413	2020-08-01	0.009164554745730224	1.0	EGFR
positive regulation of production of miRNAs involved in gene silencing by miRNA	GO:1903800	2020-08-01	0.009164554745730224	1.0	EGFR
positive regulation of chromatin silencing	GO:0031937	2020-08-01	0.009164554745730224	1.0	DNMT1
positive regulation of protein kinase B signaling	GO:0051897	2/127	0.009275859120658128	1.0	KIT;EGFR
detection of mechanical stimulus involved in sensory perception	GO:0050974	2020-09-01	0.010304464378507131	1.0	KIT
megakaryocyte differentiation	GO:0030219	2020-09-01	0.010304464378507131	1.0	KIT
mast cell mediated immunity	GO:0002448	2020-09-01	0.010304464378507131	1.0	KIT
negative regulation of histone methylation	GO:0031061	2020-09-01	0.010304464378507131	1.0	DNMT1
regulation of methylation-dependent chromatin silencing	GO:0090308	2020-09-01	0.010304464378507131	1.0	DNMT1
positive regulation of transferase activity	GO:0051347	2/137	0.010725524840857674	1.0	KIT;EGFR
positive regulation of gene expression	GO:0010628	4/771	0.010813763253766241	1.0	DNMT1;BRAF;DEK;EGFR
negative regulation of programmed cell death	GO:0043069	3/408	0.011023168619482998	1.0	KIT;BRAF;EGFR
positive regulation of protein phosphorylation	GO:0001934	3/412	0.011317544841126275	1.0	KIT;BRAF;EGFR
regulation of phospholipase C activity	GO:1900274	2020-10-01	0.01144311994957642	1.0	KIT
regulation of histone H3-K9 methylation	GO:0051570	2020-11-01	0.012580522725551224	1.0	DNMT1
embryonic hemopoiesis	GO:0035162	2020-11-01	0.012580522725551224	1.0	KIT
immune response-regulating cell surface receptor signaling pathway	GO:0002768	2020-11-01	0.012580522725551224	1.0	KIT
epithelial cell-cell adhesion	GO:0090136	2020-11-01	0.012580522725551224	1.0	KIT
protein insertion into membrane	GO:0051205	2020-12-01	0.013716673976595	1.0	EGFR
positive regulation of histone H3-K4 methylation	GO:0051571	2013-01-01	0.014851574986337721	1.0	DNMT1
regulation of production of miRNAs involved in gene silencing by miRNA	GO:1903798	2013-01-01	0.014851574986337721	1.0	EGFR
regulation of protein kinase B signaling	GO:0051896	2/163	0.014928464081682432	1.0	KIT;EGFR
regulation of cyclin-dependent protein serine/threonine kinase activity involved in G1/S transition of mitotic cell cycle	GO:0031657	2014-01-01	0.015985227036696047	1.0	EGFR
protein phosphorylation	GO:0006468	3/470	0.016104832122932653	1.0	KIT;BRAF;EGFR
protein autophosphorylation	GO:0046777	2/175	0.01707190608358388	1.0	KIT;EGFR
myeloid cell development	GO:0061515	2015-01-01	0.017117631418679974	1.0	KIT
positive regulation of MAP kinase activity	GO:0043406	2/177	0.017441262316051896	1.0	KIT;EGFR
negative regulation of apoptotic process	GO:0043066	3/485	0.01750320353556389	1.0	KIT;BRAF;EGFR
regulation of glucose transport	GO:0010827	2016-01-01	0.018248789418907417	1.0	BRAF
DNA methylation or demethylation	GO:0044728	2016-01-01	0.018248789418907417	1.0	DNMT1
DNA alkylation	GO:0006305	2016-01-01	0.018248789418907417	1.0	DNMT1
regulation of histone H3-K4 methylation	GO:0051569	2016-01-01	0.018248789418907417	1.0	DNMT1
DNA methylation	GO:0006306	2018-01-01	0.02050737145707836	1.0	DNMT1
positive regulation of phospholipase activity	GO:0010518	2019-01-01	0.021634798076404317	1.0	KIT
positive regulation of STAT cascade	GO:1904894	2019-01-01	0.021634798076404317	1.0	KIT
regulation of catenin import into nucleus	GO:0035412	2019-01-01	0.021634798076404317	1.0	EGFR
regulation of MAPK cascade	GO:0043408	2/203	0.02254809319356239	1.0	KIT;EGFR
positive regulation of gene silencing by miRNA	GO:2000637	2020-01-01	0.02276098349039011	1.0	EGFR
cellular response to estradiol stimulus	GO:0071392	2020-01-01	0.02276098349039011	1.0	EGFR
positive regulation of phosphorylation	GO:0042327	2/208	0.023593463245795747	1.0	KIT;EGFR
regulation of ERBB signaling pathway	GO:1901184	2022-01-01	0.025009635878698734	1.0	EGFR
activation of phospholipase C activity	GO:0007202	2022-01-01	0.025009635878698734	1.0	EGFR
digestive system development	GO:0055123	2022-01-01	0.025009635878698734	1.0	KIT
viral genome replication	GO:0019079	2022-01-01	0.025009635878698734	1.0	DEK
regulation of monooxygenase activity	GO:0032768	2023-01-01	0.026132105439598274	1.0	EGFR
lamellipodium assembly	GO:0030032	2023-01-01	0.026132105439598274	1.0	KIT
positive regulation of histone methylation	GO:0031062	2024-01-01	0.027253338971820428	1.0	DNMT1
cellular response to epidermal growth factor stimulus	GO:0071364	2025-01-01	0.028373337764431305	1.0	EGFR
positive regulation of glucose transport	GO:0010828	2025-01-01	0.028373337764431305	1.0	BRAF
lamellipodium organization	GO:0097581	2025-01-01	0.028373337764431305	1.0	KIT
negative regulation of gene expression, epigenetic	GO:0045814	2025-01-01	0.028373337764431305	1.0	DNMT1
positive regulation of phosphatidylinositol 3-kinase activity	GO:0043552	2025-01-01	0.028373337764431305	1.0	KIT
positive regulation of lipid kinase activity	GO:0090218	2027-01-01	0.030609636304970163	1.0	KIT
positive regulation of phospholipid metabolic process	GO:1903727	2028-01-01	0.031725938633605226	1.0	KIT
regulation of NIK/NF-kappaB signaling	GO:1901222	2028-01-01	0.031725938633605226	1.0	EGFR
positive regulation of phosphate metabolic process	GO:0045937	2028-01-01	0.031725938633605226	1.0	EGFR
cellular response to cadmium ion	GO:0071276	2029-01-01	0.03284101139028785	1.0	EGFR
negative regulation of Notch signaling pathway	GO:0045746	2029-01-01	0.03284101139028785	1.0	EGFR
lysosome localization	GO:0032418	2029-01-01	0.03284101139028785	1.0	KIT
response to estradiol	GO:0032355	1930-01-01	0.0339548558617346	1.0	EGFR
positive regulation of cyclin-dependent protein serine/threonine kinase activity	GO:0045737	1930-01-01	0.0339548558617346	1.0	EGFR
response to cadmium ion	GO:0046686	1931-01-01	0.03506747333209365	1.0	EGFR
stem cell differentiation	GO:0048863	1933-01-01	0.037289032428942624	1.0	KIT
regulation of phosphatidylinositol 3-kinase activity	GO:0043551	1933-01-01	0.037289032428942624	1.0	KIT
regulation of double-strand break repair	GO:2000779	1934-01-01	0.038397976622418103	1.0	DEK
positive regulation of RNA metabolic process	GO:0051254	1935-01-01	0.039505698961667265	1.0	EGFR
erythrocyte differentiation	GO:0030218	1935-01-01	0.039505698961667265	1.0	KIT
positive regulation of DNA replication	GO:0045740	1935-01-01	0.039505698961667265	1.0	EGFR
positive regulation of NIK/NF-kappaB signaling	GO:1901224	1935-01-01	0.039505698961667265	1.0	EGFR
positive regulation of macromolecule metabolic process	GO:0010604	2/276	0.03968093379780347	1.0	DNMT1;BRAF
epithelial cell migration	GO:0010631	1936-01-01	0.040612200720739566	1.0	KIT
regulation of nitric-oxide synthase activity	GO:0050999	1936-01-01	0.040612200720739566	1.0	EGFR
T cell differentiation	GO:0030217	1938-01-01	0.04282154765259575	1.0	KIT
positive regulation of DNA repair	GO:0045739	1938-01-01	0.04282154765259575	1.0	EGFR
negative regulation of protein catabolic process	GO:0042177	1939-01-01	0.04392439537404202	1.0	EGFR
ERBB2 signaling pathway	GO:0038128	1939-01-01	0.04392439537404202	1.0	EGFR
negative regulation of catabolic process	GO:0009895	1940-01-01	0.04502602764238181	1.0	EGFR
negative regulation of epidermal growth factor receptor signaling pathway	GO:0042059	1940-01-01	0.04502602764238181	1.0	EGFR
regulation of stress-activated MAPK cascade	GO:0032872	1941-01-01	0.0461264457320206	1.0	EGFR
cellular response to calcium ion	GO:0071277	1942-01-01	0.047225650914242044	1.0	BRAF
negative regulation of protein metabolic process	GO:0051248	1943-01-01	0.048323644474131566	1.0	EGFR
digestive tract development	GO:0048565	1943-01-01	0.048323644474131566	1.0	KIT
development of primary male sexual characteristics	GO:0046546	1943-01-01	0.048323644474131566	1.0	KIT
positive regulation of protein localization to plasma membrane	GO:1903078	1943-01-01	0.048323644474131566	1.0	EGFR
negative regulation of ERBB signaling pathway	GO:1901185	1943-01-01	0.048323644474131566	1.0	EGFR
male gonad development	GO:0008584	1943-01-01	0.048323644474131566	1.0	KIT
positive regulation of transport	GO:0051050	1944-01-01	0.04942042767551008	1.0	BRAF
myeloid cell differentiation	GO:0030099	1944-01-01	0.04942042767551008	1.0	KIT
peptidyl-tyrosine autophosphorylation	GO:0038083	1945-01-01	0.05051600179432738	1.0	EGFR

### Sheet: Molecular Function
Enriched Molecular Function ontology terms from the isolated proteins, previously published in 20 different manuscripts.
Term	Gene Ontology Number	Overlap	P-value	Adjusted P-value	Genes
mitogen-activated protein kinase kinase binding	(GO:0031434)	1965-03-01	5.53871e+10	0.06375051864665411	KIT;BRAF;EGFR
MAP kinase kinase kinase activity	(GO:0004709)	1978-03-01	9.55305e+09	0.054977795819635404	KIT;BRAF;EGFR
transmembrane receptor protein tyrosine kinase activity	(GO:0004714)	1961-02-01	0.002221453123983148	0.8522975152348677	KIT;EGFR
transmembrane receptor protein kinase activity	(GO:0019199)	1962-02-01	0.0022938997797408507	0.6600696616204298	KIT;EGFR
phosphatidylinositol-4,5-bisphosphate 3-kinase activity	(GO:0046934)	1968-02-01	0.0027518072427276065	0.633466027275895	KIT;EGFR
phosphatidylinositol bisphosphate kinase activity	(GO:0052813)	1971-02-01	0.0029955844322773523	0.5746529469252054	KIT;EGFR
phosphatidylinositol 3-kinase activity	(GO:0035004)	1976-02-01	0.0034236166206592184	0.5629403900541087	KIT;EGFR
protein tyrosine kinase activity	(GO:0004713)	2/147	0.012269025427883924	1.0	KIT;EGFR
protein kinase binding	(GO:0019901)	3/495	0.018472494290756387	1.0	KIT;BRAF;EGFR
protein kinase activity	(GO:0004672)	3/513	0.02029223403497023	1.0	KIT;BRAF;EGFR

### Sheet: Cellular Component 
Enriched Biological process ontology terms from the isolated proteins, previously published in 20 different manuscripts.
Term	Gene Ontology Number	Overlap	P-value	Adjusted P-value	Genes
clathrin coat of endocytic vesicle	(GO:0030128)	2013-01-01	0.014851574986337721	1.0	EGFR
AP-2 adaptor complex	(GO:0030122)	2013-01-01	0.014851574986337721	1.0	EGFR
clathrin adaptor complex	(GO:0030131)	2017-01-01	0.019378702334968384	1.0	EGFR
endosomal part	(GO:0044440)	1931-01-01	0.03506747333209365	1.0	EGFR
